# The major pathogen *Haemophilus influenzae* experiences pervasive recombination and purifying selection at local and global scales

**DOI:** 10.1101/2024.10.16.618562

**Authors:** Neil MacAlasdair, Anna K. Pöntinen, Clare Ling, Sudaraka Mallawaarachchi, Janjira Thaipadungpanit, Francois H. Nosten, Claudia Turner, Stephen D. Bentley, Nicholas J. Croucher, Paul Turner, Jukka Corander

## Abstract

*Haemophilus influenzae* is a major opportunistic human pathogen which causes both non-invasive and invasive disease. The *H. influenzae* type b (Hib) vaccine has led to a significant reduction of invasive Hib disease, but offers no protection against colonisation or disease by unencapsulated non-typeables (NT) or non-b serotypes, and *H. influenzae* remains a public health burden worldwide, with increasing reports of multi-drug resistance (MDR). Despite this, there is no comprehensive understanding of the species’ global population structure. To advance understanding about the evolution and epidemiology of the species, we whole-genome sequenced 4,475 isolates of *H. influenzae* from an unvaccinated paediatric carriage and pneumonia cohort from northwestern Thailand. Despite no Hib immunisation, serotype b was uncommonly found (5.7%), while 91.7% of isolates were NT. We identified a large number of nearly pan-resistant lineages that were mostly NT, and discovered that no lineages were enriched among disease samples, suggesting the ability to cause invasive disease is not restricted to any subpopulation of the species. Extensive population genetic analyses of our data combined with a worldwide collection of 5,976 published genomes revealed a highly admixed population structure, low core genome nucleotide diversity, and evidence of pervasive negative selection. The combined data confirm that MDR lineages are not confined to our cohort, and their establishment globally is an urgent concern.
