## Supplemental Table 1 for "The major pathogen *Haemophilus influenzae* experiences pervasive recombination and purifying selection at local and global scales"

PopPUNK Cluster	Number of isolates	Predominant Serotype (%)	Predominant cgMLST (%)	Predominant 100 mismatch cgMLST complex (%)
1	483	a(98.9648033126294)	9775	(4.3478260869565215)	2(55.27950310559007)
2	414	f(91.54589371980676)	791	(7.004830917874397)	1(91.30434782608695)
3	353	b(98.58356940509914)	14754	(4.53257790368272)	6(49.29178470254957)
4	317	NT(100.0)	12290	(9.46372239747634)	7(53.31230283911672)
5	311	NT(100.0)	15662	(12.540192926045016)	9(38.90675241157556)
6	265	NT(99.62264150943396)	12296	(10.943396226415095)	3(88.67924528301887)
7	261	NT(100.0)	8319	(12.643678160919542)	4(75.09578544061303)
8	261	NT(100.0)	14521	(12.643678160919542)	5(68.5823754789272)
9	231	NT(100.0)	12287	(10.38961038961039)	17(38.095238095238095)
10	218	NT(99.54128440366972)	9574	(28.899082568807337)	18(37.15596330275229)
11	193	e(95.33678756476684)	4407	(5.181347150259067)	8(63.730569948186535)
12	151	NT(100.0)	14653	(13.245033112582782)	28(45.6953642384106)
13	138	NT(100.0)	15912	(7.971014492753622)	47(31.15942028985507)
14	137	NT(100.0)	8326	(18.248175182481752)	13(72.99270072992701)
15	128	NT(100.0)	12285	(32.03125)	15(75.0)
16	125	NT(100.0)	15647	(54.400000000000006)	10(99.2)
17	122	NT(100.0)	12312	(16.39344262295082)	26(57.377049180327866)
18	112	NT(100.0)	12286	(22.321428571428573)	14(90.17857142857143)
19	100	NT(99.0)	1385	(43.0)	32(54.0)
20	100	NT(100.0)	14657	(15.0)	89(27.0)
21	95	NT(100.0)	8368	(15.789473684210526)	42(45.26315789473684)
22	92	NT(100.0)	12373	(11.956521739130435)	16(100.0)
23	84	NT(100.0)	15889	(27.380952380952383)	34(65.47619047619048)
24	83	NT(100.0)	12325	(31.32530120481928)	20(92.7710843373494)
25	82	NT(100.0)	9928	(36.58536585365854)	19(100.0)
26	81	NT(100.0)	14519	(20.98765432098765)	86(34.5679012345679)
27	79	NT(100.0)	10853	(100.0)	22(97.46835443037975)
28	76	NT(100.0)	14619	(13.157894736842104)	24(98.68421052631578)
29	75	NT(100.0)	12320	(13.333333333333334)	27(88.0)
30	74	NT(100.0)	14740	(10.81081081081081)	40(68.91891891891892)
31	73	NT(100.0)	12173	(10.95890410958904)	23(97.26027397260275)
32	70	NT(100.0)	9858	(72.85714285714285)	25(100.0)
33	66	NT(100.0)	4651	(15.151515151515152)	29(96.96969696969697)
34	64	NT(100.0)	4888	(100.0)	50(68.75)
35	64	NT(100.0)	14599	(20.3125)	139(26.5625)
36	60	NT(100.0)	11867	(8.333333333333332)	38(88.33333333333333)
37	57	b(94.73684210526315)	10705	(64.91228070175438)	69(59.64912280701754)
38	56	NT(100.0)	5825	(100.0)	35(100.0)
39	55	NT(100.0)	16024	(27.27272727272727)	54(78.18181818181819)
40	55	NT(100.0)	16648	(29.09090909090909)	94(49.09090909090909)
41	54	NT(100.0)	15077	(22.22222222222222)	48(77.77777777777779)
42	53	NT(100.0)	10036	(16.9811320754717)	46(71.69811320754717)
43	52	NT(100.0)	NF	(100.0)	41(100.0)
44	51	a(98.0392156862745)	9664	(9.803921568627452)	36(92.15686274509804)
45	51	NT(100.0)	15877	(27.450980392156865)	124(39.21568627450981)
46	51	NT(100.0)	14913	(15.686274509803921)	66(68.62745098039215)
47	50	NT(100.0)	10444	(8.0)	195(22.0)
48	50	NT(100.0)	14807	(40.0)	60(76.0)
49	48	NT(100.0)	1404	(16.666666666666664)	63(70.83333333333334)
50	46	NT(100.0)	9908	(43.47826086956522)	114(45.65217391304348)
51	46	NT(100.0)	10419	(17.391304347826086)	43(97.82608695652173)
52	46	NT(100.0)	10828	(100.0)	51(95.65217391304348)
53	46	NT(100.0)	4885	(82.6086956521739)	45(100.0)
54	45	NT(100.0)	15963	(33.33333333333333)	49(100.0)
55	45	NT(100.0)	15949	(28.888888888888886)	97(51.11111111111111)
56	43	NT(100.0)	15883	(27.906976744186046)	123(46.51162790697674)
57	42	NT(100.0)	9619	(35.714285714285715)	179(30.952380952380953)
58	42	NT(100.0)	14671	(33.33333333333333)	57(95.23809523809523)
59	38	NT(100.0)	3388	(100.0)	77(81.57894736842105)
60	38	NT(100.0)	10240	(63.1578947368421)	105(60.526315789473685)
61	38	NT(100.0)	11685	(68.42105263157895)	96(68.42105263157895)
62	37	NT(100.0)	8023	(100.0)	61(100.0)
63	36	b(97.22222222222221)	14802	(30.555555555555557)	83(77.77777777777779)
64	35	NT(100.0)	9263	(17.142857142857142)	67(97.14285714285714)
65	35	NT(97.14285714285714)	12293	(31.428571428571427)	131(51.42857142857142)
66	35	NT(100.0)	14668	(22.857142857142858)	143(48.57142857142857)
67	35	NT(100.0)	15966	(57.14285714285714)	93(77.14285714285715)
68	34	NT(100.0)	1239	(100.0)	71(97.05882352941177)
69	34	NT(100.0)	12702	(100.0)	68(100.0)
70	33	NT(100.0)	14377	(12.121212121212121)	216(21.21212121212121)
71	32	NT(100.0)	14726	(43.75)	75(100.0)
72	31	NT(100.0)	1480	(93.54838709677419)	76(100.0)
73	31	NT(100.0)	9116	(100.0)	91(87.09677419354838)
74	30	NT(100.0)	15696	(100.0)	82(96.66666666666667)
75	30	NT(100.0)	9178	(50.0)	167(50.0)
76	30	NT(100.0)	15288	(26.666666666666668)	100(83.33333333333334)
77	29	NT(100.0)	13416	(10.344827586206897)	79(100.0)
78	29	NT(100.0)	9835	(82.75862068965517)	84(100.0)
79	28	NT(100.0)	14750	(64.28571428571429)	88(96.42857142857143)
80	28	NT(100.0)	14548	(64.28571428571429)	116(75.0)
81	28	NT(100.0)	6625	(85.71428571428571)	99(89.28571428571429)
82	28	NT(100.0)	14659	(25.0)	266(25.0)
83	27	NT(100.0)	16023	(59.25925925925925)	92(100.0)
84	27	NT(100.0)	15286	(51.85185185185185)	112(81.48148148148148)
85	25	NT(100.0)	NF	(100.0)	102(88.0)
86	25	NT(100.0)	14786	(36.0)	153(64.0)
88	24	NT(100.0)	9733	(58.333333333333336)	103(95.83333333333334)
89	24	NT(100.0)	15747	(20.833333333333336)	98(100.0)
90	24	NT(100.0)	14564	(33.33333333333333)	107(95.83333333333334)
91	24	NT(100.0)	349	(100.0)	147(70.83333333333334)
92	23	NT(100.0)	12303	(78.26086956521739)	101(91.30434782608695)
93	23	NT(100.0)	7525	(100.0)	120(86.95652173913044)
94	23	NT(100.0)	13938	(30.434782608695656)	159(65.21739130434783)
95	23	NT(100.0)	9624	(100.0)	108(100.0)
97	22	NT(95.45454545454545)	13911	(13.636363636363635)	104(100.0)
98	22	a(100.0)	10229	(22.727272727272727)	141(72.72727272727273)
99	22	NT(100.0)	17036	(72.72727272727273)	174(63.63636363636363)
100	22	NT(100.0)	15924	(100.0)	129(86.36363636363636)
101	22	NT(100.0)	14555	(45.45454545454545)	110(100.0)
102	22	NT(100.0)	335	(100.0)	111(100.0)
103	21	NT(100.0)	9537	(28.57142857142857)	117(95.23809523809523)
104	21	NT(100.0)	15271	(100.0)	121(95.23809523809523)
105	21	NT(100.0)	2781	(100.0)	169(71.42857142857143)
106	20	NT(100.0)	10161	(15.0)	115(100.0)
107	20	NT(100.0)	14823	(50.0)	154(80.0)
108	20	NT(100.0)	13511	(100.0)	132(90.0)
109	20	NT(100.0)	9624	(100.0)	144(85.0)
110	20	NT(100.0)	15888	(65.0)	134(90.0)
111	19	NT(100.0)	11309	(31.57894736842105)	193(57.89473684210527)
112	19	NT(100.0)	14803	(78.94736842105263)	166(78.94736842105263)
113	19	NT(100.0)	10823	(84.21052631578947)	168(78.94736842105263)
114	18	NT(100.0)	10462	(11.11111111111111)	113(100.0)
115	18	NT(100.0)	12438	(22.22222222222222)	152(83.33333333333334)
116	18	NT(100.0)	16012	(50.0)	133(100.0)
117	18	NT(100.0)	12300	(77.77777777777779)	137(94.44444444444444)
118	17	NT(100.0)	15749	(17.647058823529413)	218(52.94117647058824)
119	17	NT(100.0)	4670	(29.411764705882355)	192(52.94117647058824)
120	17	NT(100.0)	15890	(35.294117647058826)	164(88.23529411764706)
121	17	NT(100.0)	15881	(23.52941176470588)	210(58.82352941176471)
122	17	NT(100.0)	14642	(35.294117647058826)	263(41.17647058823529)
123	17	NT(100.0)	3388	(100.0)	146(100.0)
124	16	NT(100.0)	14105	(12.5)	252(43.75)
125	16	NT(100.0)	10308	(100.0)	180(81.25)
126	16	NT(100.0)	6637	(100.0)	155(100.0)
127	16	NT(100.0)	9062	(100.0)	156(100.0)
128	14	NT(100.0)	10815	(14.285714285714285)	300(35.714285714285715)
129	14	NT(100.0)	10336	(14.285714285714285)	150(100.0)
130	14	NT(100.0)	14284	(50.0)	171(100.0)
131	14	NT(100.0)	11111	(100.0)	172(100.0)
132	14	NT(100.0)	14565	(85.71428571428571)	175(100.0)
133	14	NT(100.0)	15436	(100.0)	202(78.57142857142857)
134	14	NT(100.0)	15289	(92.85714285714286)	176(100.0)
135	14	NT(100.0)	2769	(71.42857142857143)	177(100.0)
136	13	NT(100.0)	9696	(23.076923076923077)	251(53.84615384615385)
137	13	NT(100.0)	14906	(76.92307692307693)	254(53.84615384615385)
138	13	NT(100.0)	9921	(100.0)	182(100.0)
139	13	NT(100.0)	13282	(100.0)	183(100.0)
140	12	NT(100.0)	8350	(16.666666666666664)	190(91.66666666666666)
141	12	NT(100.0)	14841	(91.66666666666666)	196(91.66666666666666)
142	12	NT(100.0)	9918	(33.33333333333333)	311(41.66666666666667)
143	12	d(100.0)	13515	(41.66666666666667)	349(33.33333333333333)
144	12	NT(100.0)	14628	(41.66666666666667)	211(83.33333333333334)
145	11	NT(100.0)	11533	(54.54545454545454)	157(100.0)
146	11	NT(100.0)	15799	(27.27272727272727)	194(100.0)
147	11	NT(100.0)	10853	(100.0)	221(81.81818181818183)
148	11	NT(100.0)	14862	(36.36363636363637)	197(100.0)
149	11	NT(100.0)	1474	(54.54545454545454)	350(36.36363636363637)
150	11	NT(100.0)	11209	(100.0)	198(100.0)
151	11	NT(100.0)	6729	(81.81818181818183)	260(63.63636363636363)
152	11	NT(100.0)	9415	(100.0)	243(72.72727272727273)
153	11	NT(100.0)	9062	(100.0)	204(100.0)
154	11	NT(100.0)	13282	(63.63636363636363)	205(100.0)
155	10	NT(100.0)	17150	(100.0)	212(100.0)
156	10	NT(100.0)	11066	(50.0)	265(70.0)
157	10	NT(100.0)	4888	(100.0)	292(60.0)
